# Identification of novel antiviral drug candidates using an optimized SARS-CoV-2 phenotypic screening platform

**DOI:** 10.1101/2022.07.17.500346

**Authors:** Denisa Bojkova, Philipp Reus, Leona Panosch, Marco Bechtel, Tamara Rothenburger, Joshua Kandler, Annika Pfeiffer, Julian U.G. Wagner, Mariana Shumliakivska, Stefanie Dimmeler, Ruth Olmer, Ulrich Martin, Florian Vondran, Tuna Toptan, Florian Rothweiler, Richard Zehner, Holger Rabenau, Karen L. Osman, Steven T. Pullan, Miles Carroll, Richard Stack, Sandra Ciesek, Mark N Wass, Martin Michaelis, Jindrich Cinatl

**Affiliations:** Institute of Medical Virology, University Hospital, Goethe-University, Frankfurt am Main, Germany; Fraunhofer Institute for Translational Medicine and Pharmacology (ITMP), Frankfurt am Main, Germany; Institute for Cardiovascular Regeneration, Centre of Molecular Medicine, Goethe University, Frankfurt am Main, Germany; German Center for Cardiovascular Research (DZHK), partner site Rhine-Main, Goethe University, Frankfurt am Main, Germany; Cardiopulmonary Institute (CPI), Goethe University, Frankfurt am Main, Germany; Leibniz Research Laboratories for Biotechnology and Artificial Organs (LEBAO), Hannover Medical School, Germany; Clinic for General, Abdominal and Transplant Surgery, Hannover Medical School, Germany; German Center for Infection Research, DZIF, Braunschweig, Germany; Dr Petra Joh Research Institute, Frankfurt am Main, Germany; Institute for Forensic Medicine, University Hospital, Goethe-University, Frankfurt am Main, Germany; Public Health England, National Infection Service, Porton Down, Salisbury, UK; Wellcome Trust Centre for Human Genetics, Nuffield Department of Medicine, Oxford University, Oxford, UK; NIHR Health Protection Unit in Emerging and Zoonotic Infections, Department of Clinical Infection, Microbiology and Immunology, University of Liverpool, Liverpool, UK; School of Biosciences, University of Kent, Canterbury, UK

## Abstract

Reliable, easy-to-handle phenotypic screening platforms are needed for the identification of anti-SARS-CoV-2 compounds. Here, we present caspase 3/7 activity as a read-out for monitoring the replication of SARS-CoV-2 isolates from different variants, including a remdesivir-resistant strain, and of other coronaviruses in a broad range of cell culture models, independently of cytopathogenic effect formation. Compared to other cell culture models, the Caco-2 subline Caco-2-F03 displayed superior performance, as it possesses a stable SARS-CoV-2 susceptible phenotype and does not produce false-positive hits due to drug-induced phospholipidosis. A proof-of-concept screen of 1796 kinase inhibitors identified known and novel antiviral drug candidates including inhibitors of PHGDH, CLK-1, and CSF1R. The activity of the PHGDH inhibitor NCT-503 was further increased in combination with the HK2 inhibitor 2-deoxy-D-glucose, which is in clinical development for COVID-19. In conclusion, caspase 3/7 activity detection in SARS-CoV-2-infected Caco-2F03 cells provides a simple phenotypic high-throughput screening platform for SARS-CoV-2 drug candidates that reduces false positive hits.
