## Supplementary material for "Identification of novel antiviral drug candidates using an optimized SARS-CoV-2 phenotypic screening platform": Suppl. File 1

### Sheet: Compounds
Suppl. File 1. Compounds included in the Kinase Inhibitor Library (96-well)-L1200 (Selleck)
(-)-Blebbistatin
(-)-Epigallocatechin Gallate
(+)-Fangchinoline
(+)-Usniacin
(20S)Ginsenoside Rg2
(4S)-4-Hydroxy-L-isoleucine
1-Azakenpaullone
1-Deoxynojirimycin
1-Naphthyl PP1(1-NA-PP1)
1-NM-PP1
1,2,3,4,5,6-Hexabromocyclohexane
10058-F4
2-D08
2-Deoxy-D-glucose
2-Methoxy-1,4-naphthoquinone
2,3-Butanedione-2-monoxime
2',5'-Dihydroxyacetophenone
20S-Ginsenoside Rg3
20S-Ginsenoside Rh2
3-Deazaadenosine hydrochloride
3-Hydroxyanthranilic acid
3-Methyladenine (3-MA)
3,4-Dihydroxyhydrocinnamic acid
3'-Hydroxypterostilbene
3BDO
3PO
4'-Methoxyresveratrol
4',7-Dimethoxy-5-Hydroxyflavone
4E1RCat
4EGI-1
4μ8C
5-Bromoindole
5-Iodotubercidin
5'-Adenylic acid
6-(Dimethylamino)purine
6-Benzylaminopurine
6-Bromo-2-hydroxy-3-methoxybenzaldehyde
6-Gingerol
6H05
7-Hydroxy-4-chromone
7-Methoxyisoflavone
7-Nitroindazole
7,8-Dihydroxyflavone
8-Bromo-cAMP
9-ing-41
A-674563
A-769662
A-83-01
A66
ABBV-744
Abemaciclib
abemaciclib (LY2835219)
ABT 702 dihydrochloride
ABTL-0812
AC1903
AC480 (BMS-599626)
Acalabrutinib (ACP-196)
acalisib (GS-9820)
Acarbose
Acetosyringone
Acetylcysteine
Aciclovir
AD80
Adavosertib （MK-1775）
Adenosine 5'-monophosphate monohydrate
Adjudin
AEE788 (NVP-AEE788)
Afatinib (BIBW2992)
Afatinib (BIBW2992) Dimaleate
Afuresertib (GSK2110183)
AG 494
AG 555
AG-1024
AG-126
AG-1478 (Tyrphostin AG-1478)
AG-1557
AG-18
AG-490 (Tyrphostin B42)
AG99
AICAR (Acadesine)
AIM-100
Akti-1/2
Alantolactone
Alectinib (CH5424802)
Alectinib hydrochloride
Alflutinib (AST2818) mesylate
Alisertib (MLN8237)
Alobresib (GS-5829)
Alofanib(RPT835)
Alpelisib (BYL719)
Alsterpaullone
Altiratinib
ALW II-41-27
Amarogentin
Amcasertib (BBI503)
AMG 337
AMG-1
AMG-458
AMG-47a
AMG-900
AMG319
Amiloride HCl
Amiloride HCl dihydrate
Amlexanox
Amuvatinib (MP-470)
ANA-12
Anacardic Acid
Anhydroicaritin
Anisomycin
Anlotinib (AL3818) dihydrochloride
Anthraquinone-2-carboxylic Acid
Antineoplaston A10
AP26113-analog (ALK-IN-1)
Apatinib
Apcin
Apigenin
Apilimod
Apilimod mesylate
Apitolisib (GDC-0980, RG7422)
Aprepitant
APS-2-79 HCl
APY29
AR-A014418
ARN-3236
ARQ 531
ARS-853 (ARS853)
Artemisinin
AS-252424
AS-604850
AS1517499
AS2863619
Asciminib (ABL001)
Asiatic Acid
Asiaticoside
ASP3026
ASP4132
ASP5878
AST-1306
AST-487 (NVP-AST487)
Astragaloside IV
AT13148
AT7519
AT7519 HCl
AT7867
AT9283
Atractylenolide I
Atractylenolide II
Atuveciclib (BAY-1143572)
AUDA
Aurora A Inhibitor I
Aurora Kinase Inhibitor III
Autophinib
Avitinib (AC0010)
AX-024 HCl
Axitinib
AY-20590
AZ 3146
AZ 628
AZ 960
AZ191
AZ20
AZ304
AZ31
AZ32
AZ5104
Azaindole 1 (TC-S 7001)
AZD1080
AZD1208
AZD1390
AZD1480
AZD2858
AZD2932
AZD3229
AZD3264
AZD3463
AZD3759
AZD4547
AZD5363
AZD5438
AZD6482
AZD6738
AZD7545
AZD7648
AZD7762
AZD8055
AZD8186
AZD8330
AZD8835
Azoramide
B-Raf IN 1
B-Raf inhibitor 1 (Compound 13) dihydrochloride
Bafetinib (INNO-406)
Bakuchiol
Balsalazide
BAM 15
Barasertib (AZD1152-HQPA)
Bardoxolone Methyl
Baricitinib (LY3009104, INCB028050)
Baricitinib phosphate
BAW2881 (NVP-BAW2881)
BAY 11-7082
Bay 11-7085
BAY 1217389
BAY 1251152
BAY 1895344
BAY 1895344 (BAY-1895344)
BAY-1816032
BAY-293
BAY-474
BAY-61-3606
BAY1125976
BC1618
BD750
BDTX-189
Belizatinib (TSR-011)
Belvarafenib(GDC5573, HM95573, RG6185)
Benidipine HCl
Bentamapimod
Benzamidine HCl
Benzylacetone
Berbamine
Berbamine (dihydrochloride)
Berberine chloride
Beta-Asarone
BFH772
BGJ398 (NVP-BGJ398|Infigratinib)
BGT226 (NVP-BGT226)
BI 2536
BI-1347
BI-3406
BI-4464
BI-78D3
BI-847325
BI-D1870
BIBF-0775
Bikinin
Bimiralisib (PQR309)
Binimetinib (MEK162, ARRY-162, ARRY-438162)
BIO
BIO-acetoxime
Biochanin A
BioE-1115
Bisindolylmaleimide I (GF109203X)
Bisindolylmaleimide IV
Bisindolylmaleimide IX (Ro 31-8220 Mesylate)
BIX 02188
BIX 02189
BL-918
BLU-554 (BLU554)
BLU9931
BLZ945
BMS-265246
BMS-345541
BMS-5
BMS-536924
BMS-582949
BMS-754807
BMS-777607
BMS-794833
BMS-911543
BMS-935177
BO-264
Bohemine
Bortezomib (PS-341)
Borussertib
Bosutinib (SKI-606)
Bozitinib (PLB-1001)
BP-1-102
bpV (HOpic)
BQR695
BQU57
BRD6989
Brevianamide F
Briciclib
Brigatinib (AP26113)
Brivanib (BMS-540215)
Brivanib Alaninate (BMS-582664)
Bromopyruvic acid
BS-181 HCl
BSJ-03-123
BSJ-4-116
BTK inhibitor 1 (Compound 27)
Btk inhibitor 2
Buparlisib (BKM120, NVP-BKM120)
Bupivacaine HCl
Butein
BX-795
BX-912
C188-9
CA-4948
Cabozantinib (XL184, BMS-907351)
Cabozantinib malate (XL184)
Canertinib (CI-1033)
Canertinib dihydrochloride
Capmatinib (INCB28060)
Carbazochrome
Carnosol
CASIN
Casticin
Caulophylline (N-Methylcytisine)
CAY10505
CC-115
CC-223
CC-401 Hydrochloride
CC-90003
CCCP
CCG-1423
CCG-203971
CCG-222740
CCT128930
CCT129202
CCT137690
CCT196969
CCT245737
CDKI-73
Cediranib (AZD2171)
Cediranib Maleate
Cefradine
Centrinone (LCR-263)
CEP-32496
CEP-33779
Cerdulatinib (PRT062070, PRT2070)
Cerdulatinib (PRT062070)
Ceritinib (LDK378)
Ceritinib dihydrochloride
CFI-400945
CGI1746
CGK 733
CGP 57380
CH5132799
CH5183284 (Debio-1347)
CH7057288
Chelerythrine Chloride
Chikusetsusaponin IVa
CHIR-124
CHIR-98014
CHIR-99021 (CT99021)
CHIR-99021 (CT99021) HCl
Chk2 Inhibitor II (BML-277)
Chloropyramine hydrochloride
Chloroquine Phosphate
Chromium picolinate
Chrysophanic Acid
CID 2011756
CID44216842
CID755673
Cinchocaine
Cinobufagin
Citric acid trilithium salt tetrahydrate
Citronellol
CK1-IN-1
CL-104773
CL-16859
CL-230482
CL-243214
CL-387785 (EKI-785)
CL-59089
Clemastine Fumarate
CNX-2006
CNX-774
Cobimetinib (GDC-0973, RG7420)
Compound 401
Cordycepin
Corosolic acid
Corynoxeine
Coumarin-3-carboxylic acid
CP-673451
CP-724714
CP21R7 (CP21)
Creatine
Creatine phosphate disodium salt
Crenolanib (CP-868596)
Crizotinib (PF-02341066)
Crizotinib hydrochloride
CRT0066101
Cryptotanshinone
CS-2660 (JNJ-38158471)
Cucurbitacin IIb
CUDC-101
CUDC-907
Curculigoside
Curcumol
CVT-313
CX-6258 HCl
Cyasterone
CYC116
CZ415
CZC-25146
CZC-54252
CZC-8004
CZC24832
D 4476
Dabrafenib (GSK2118436)
Dabrafenib Mesylate
Dacomitinib (PF299804, PF299)
Danthron
Danusertib (PHA-739358)
Daphnetin
Daphnoretin
DASA-58
Dasatinib
Dasatinib hydrochloride
Dasatinib Monohydrate
DB07268
DCC-2618
DCLK1-IN-1
DCPIB
DDR1-IN-1
Decernotinib (VX-509)
Decursin
Decursinol angelate
Defactinib (VS-6063, PF-04554878)
Degrasyn (WP1130)
Deguelin
Dehydroabietic acid
Dehydrocorydalin
Dehydrocostus Lactone
DEL-22379
Deltarasin
Demethyl-Coclaurine
Demethyleneberberine
Derazantinib(ARQ-087)
Desmethylanethol trithione
DGY-06-116
Dibutyryl-cAMP (Bucladesine)
Dicoumarol
Dihydromyricetin
Dihydrostreptomycin sulfate
Dinaciclib (SCH727965)
Diosmetin
Disodium (R)-2-Hydroxyglutarate
Disodium Cromoglycate
DL-Serine
DMH1
DMX-5084
Donafenib (Sorafenib D3)
Doramapimod (BIRB 796)
Dorsomorphin (Compound C)
Dorsomorphin (Compound C) 2HCl
Dorzagliatin
Dovitinib (TKI-258, CHIR-258)
Dovitinib (TKI-258) Dilactic Acid
Dovitinib (TKI258) Lactate
Doxapram HCl
Doxorubicin (Adriamycin) HCl
DS-6051b
DTP3
Duvelisib (IPI-145, INK1197)
EAI045
EB-3D
EBE-A22
Echinacoside
eFT-508 (eFT508)
EGFR Inhibitor
EHop-016
Ehp-inhibitor-1
EHT 1864 2HCl
Ellagic acid
Ellagic Acid hydrate
Emavusertib (CA-4948)
EMD638683
Emodin
ENMD-2076
ENMD-2076 L-(+)-Tartaric acid
Ensartinib (X-396) dihydrochloride
Entospletinib (GS-9973)
Entrectinib (RXDX-101)
Enzastaurin (LY317615)
Epiberberine
Erdafitinib (JNJ-42756493)
ERK5-IN-1
ERK5-IN-2
Erlotinib
Erlotinib HCl (OSI-744)
Erucic acid
Esculentoside A
Esculetin
Esculin
ETC-1002
ETC-206 (AUM 001)
Ethyl gallate
ETP-46464
Euphorbiasteroid
Everolimus (RAD001)
Evobrutinib
Evodiamine
ex229 (compound 991)
Ezatiostat
Falcarindiol
Fangchinoline
Farrerol
Fasudil (HA-1077) HCl
Fedratinib (SAR302503, TG101348)
Fendiline hydrochloride
Ferulic Acid
Ferulic acid methyl ester
FF-10101
FGF401
FIIN-2
Filgotinib (GLPG0634)
Fingolimod
Fingolimod (FTY720) HCl
Flavopiridol (Alvocidib)
Flavopiridol HCl
FLLL32
Flufenamic acid
FM-381
Foretinib (GSK1363089)
Formononetin
Forsythin
Forsythoside B
Fostamatinib (R788)
Fostamatinib disodium hexahydrate
FR 180204
FRAX486
FRAX597
Fraxinellone
Fruquintinib
G-749
G1T38
Galangin
Gallein
Galunisertib (LY2157299)
Gambogenic acid
Gandotinib (LY2784544)
GCN2iB
GDC-0077
GDC-0084
GDC-0326
GDC-0349
GDC-0575 (ARRY-575, RG7741)
GDC-0623
GDC-0879
GDC046
Gedatolisib (PF-05212384, PKI-587)
Gefitinib (ZD1839)
Gefitinib hydrochloride
Geldanamycin
Genistein
Gentisic acid
Genz-123346 free base
GI-505946
GI-555736
GI-560708
GI-566508
GI-568769
GI-569525
GI-570261
GI-570482
Gilteritinib (ASP2215)
Ginkgolide C
Ginsenoside Rb1
Ginsenoside Re
Ginsenoside Rk1
Glabridin
Glesatinib?(MGCD265)
GLPG0634 analogue
Glumetinib
GMB-475
GNE-0877
GNE-317
GNE-477
GNE-493
GNE-7915
GNE-9605
GNF-2
GNF-5
GNF-5837
GNF-7
Go 6983
Go6976
Golvatinib (E7050)
GS-444217
GS-9876 (lanraplenib)
GSK'547
GSK'872 (GSK2399872A)
GSK'963
GSK1059615
GSK1070916
GSK180736A (GSK180736)
GSK1838705A
GSK1904529A
GSK2256098
GSK2292767
GSK2334470
GSK2578215A
GSK2606414
GSK2636771
GSK2656157
GSK269962A HCl
GSK2982772
GSK2983559 (compound 3)
GSK3145095
GSK3179106
GSK429286A
GSK461364
GSK481
GSK583
GSK621
GSK650394
GSK690693
GSK8612
Guggulsterone E&Z
GW2580
GW406108X
GW441756
GW5074
GW788388
GW9508
GZD824 Dimesylate
H 89 2HCl
H-1152 dihydrochloride
H3B-6527
HA-100 dihydrochloride
HAMNO
Harmine
Harmine hydrochloride
HER2-Inhibitor-1
Hesperadin
Hesperetin
HG-14-10-04
HG-9-91-01
HI-TOPK-032
Hispidulin
HMN-176
HMN-214
HO-3867
Homoplantaginin
Homosalate
Honokiol
HPK1-IN-2
HS-10296
HS-1371
HS-173
HS-243
HTH-01-015
Hydroxyfasudil (HA-1100) HCl
Hypericin
Hypocrellin A
I-BET151 (GSK1210151A)
IACS-13909
Ibrutinib (PCI-32765)
IC261
ICCB-19 hydrochloride
Icotinib
ID-8
Idelalisib (CAL-101, GS-1101)
IITZ-01
IKK-16 (IKK Inhibitor VII)
Ilaprazole
Ilaprazole sodium
IM-12
IM156
Imatinib (STI571)
Imatinib Mesylate (STI571)
IMD 0354
Imidazolo-oxindole PKR inhibitor C16
IMM-H007
INCB054329（INCB-054329,INCB-54329）
Indirubin
Indirubin-3'-monoxime
Indoprofen
Ingenol
INH14
Insulin (human)
IPA-3
Ipatasertib (GDC-0068)
IPI-3063
IPI-549
IQ 3
IQ-1S
IRAK inhibitor 6
IRAK-1-4 Inhibitor I
IRAK4-IN-4
Irbinitinib (ARRY-380, ONT-380)
ISCK03
Iso-H7 dihydrochloride
Isobavachalcone
Isofraxidin
Isoguanosine
Isoprenaline HCl
Isorhamnetin
Isorhamnetin 3-O-neohesperoside
Isovitexin
ISRIB (trans-isomer)
Itacitinib (INCB39110)
ITD-1
IWP-2
JANEX-1
JBJ-04-125-02
JH-X-119-01
JNJ-38877605
JNJ-38877618(OMO-1)
JNJ-7706621
JNK Inhibitor IX
JNK Inhibitor VIII
JNK-IN-8
JSH-150
JX06
K-Ras-IN-1
K-Ras(G12C) inhibitor 12
K-Ras(G12C) inhibitor 6
K-Ras(G12C) inhibitor 9
K02288
K03861
Kaempferitrin
Kaempferol-3-O-glucorhamnoside
Kaempferol-3-O-neohesperidoside
Kaempferol-3-O-rutinoside
kb-NB77-78
KD025 (SLx-2119)
KDU691
Kenpaullone
Ki20227
Ki8751
kira6
KN-62
KN-92 phosphate
KN-93
KN-93 Phosphate
Kobe0065
Kobe2602
KPT-9274
KRN 633
KU-0063794
KU-55933 (ATM Kinase Inhibitor)
KU-60019
KW-2449
KX1-004
KX2-391
KY1220
KY19382 (A3051)
L-2-Hydroxyglutaric acid disodium
L-779450
L-Leucine
L-Quebrachitol
Lanatoside C
Lapatinib
Lapatinib (GW-572016) Ditosylate
Lapatinib ditosylate monohydrate
Larotrectinib
Larotrectinib (LOXO-101) sulfate
Lavendustin B
Lazertinib (YH25448,GNS-1480)
LCH-7749944
LDC000067
LDC1267
LDC4297 (LDC044297)
LDN-193189 2HCl
LDN-212854
LDN-214117
Leflunomide
Lenalidomide (CC-5013)
leniolisib(CDZ 173)
Lenvatinib (E7080)
lenvatinib Mesylate
LFM-A13
Lidocaine
Lidocaine hydrochloride
ligustroflavone
Linderalactone
Linifanib (ABT-869)
Linsitinib (OSI-906)
LJH685
LJI308
LM22A-4
LM22B-10
Lonafarnib
Longdaysin
Lonidamine
Lorlatinib?(PF-6463922)
Losmapimod (GW856553X)
Loureirin A
Loureirin B
LRRK2-IN-1
LTI-291
LTURM34
Lucitanib (E3810) hydrochloride
Luminespib (AUY-922, NVP-AUY922)
Lupenone
Lupeol
LX2343
LXH254
LXS-196
LY 3200882
LY2090314
LY2109761
LY2409881
LY2584702
LY2584702 Tosylate
LY2608204
LY2857785
LY2874455
LY294002
LY3009120
LY3023414
LY3214996
LY3405105
LY364947
LYN-1604
Magnolin
Malachite green
Masitinib (AB1010)
Mavacamten (MYK-461)
MAZ51
MBP146-78
MBQ-167
MCB-613
MCP110
ME-401
Melatonin
Menadione
Merestinib (LY2801653)
Mesalamine
Metadoxine
Metformin
Metformin HCl
Methyl cinnamate
Methyl-Hesperidin
Methylthiouracil
MHP
MHY1485
Milciclib (PHA-848125)
Miltefosine
Miransertib (ARQ 092) HCl
Miransertib (ARQ-092)
Mirin
Mitapivat
Mito-TEMPO
Mitochonic acid 5
Mitoxantrone 2HCl
MK-2206 2HCl
MK-2461
MK-3903
MK-5108 (VX-689)
MK-8353 (SCH900353)
MK-8745
MK-8776 (SCH 900776)
MK2 Inhibitor III
MKC-3946
MKC8866
ML-7 HCl
ML-9 HCl
ML141
ML167
ML281
ML347
ML365
MLi-2
MLN0905
MLN2480
MLN8054
MLR-1023
MLS000532223
MNS (3,4-Methylenedioxy-β-nitrostyrene, MDBN)
Mobocertinib (TAK788)
Momelotinib (CYT387)
Momordin Ic
Motesanib (AMG-706)
Motesanib Diphosphate (AMG-706)
Motixafortide (BL-8040)
MPI-0479605
MRT67307 HCl
MRT68921 HCl
MS140
MS4078
MSC2530818
MT-802
MTX-211
Mubritinib (TAK 165)
Mulberroside A
Myricetin
Myricitrin
Myristic Acid
N-Acetyl-5-hydroxytryptamine
n-Butylidenephthalide
Naquotinib(ASP8273)
Narirutin
Nazartinib (EGF816, NVS-816)
NCT-503
Nec-1s (7-Cl-O-Nec1)
Necrostatin-1
Necrosulfonamide
Neferine
Nemiralisib (GSK2269557)
Neratinib (HKI-272)
NG 52
NG25
NH125
Nifedipine
Nifuroxazide
NIH-12848
Nilotinib (AMN-107)
Nilotinib hydrochloride
Nilotinib hydrochloride monohydrate
Ningetinib
Nintedanib (BIBF 1120)
Nintedanib Ethanesulfonate Salt
Nitazoxanide
NMS-P937 (NMS1286937)
Nocodazole
Nomilin
Nootkatone
Norcantharidin
Nordihydroguaiaretic acid (NDGA)
Norisoboldine
Notoginsenoside R1
NPS-1034
NQDI-1
NSC 42834
NSC12
NSC228155
NSC95397
NT157
NU2058
NU6027
NU7026
NU7441 (KU-57788)
NVP 231
NVP-2
NVP-ADW742
NVP-BHG712
NVP-BSK805 2HCl
NVP-BVU972
O-304
Obacunone
Oclacitinib?maleate
ODM-203
OICR-9429
Olivetol
Olmutinib (HM61713, BI 1482694)
Olodanrigan (EMA401)
Omipalisib (GSK2126458, GSK458)
ON123300
Oncrasin-1
ONO-4059 (GS-4059) hydrochloride
ONO-4059 analogue
ONO-7475
Opaganib (ABC294640)
Ophiopogonin D
Orantinib (TSU-68, SU6668)
Orelabrutinib
Oridonin
Oroxin B
OSI-027
OSI-420
OSI-930
Osimertinib (AZD9291)
Osimertinib mesylate
OSU-03012 (AR-12)
OTS514 hydrochloride
OTS964
Oxfendazole
Oxindole
P276-00
Pacritinib (SB1518)
Palbociclib
Palbociclib (PD-0332991) HCl
Palbociclib (PD0332991) Isethionate
Palmitoleic acid
Palomid 529 (P529)
Pamapimod (R-1503, Ro4402257)
Paroxetine HCl
Pazopanib
Pazopanib HCl (GW786034 HCl)
PCI 29732
PD 169316
PD-166866 (PD166866)
PD0166285
PD0325901
PD153035
PD168393
PD173074
PD173955
PD184352 (CI-1040)
PD318088
PD98059
Peficitinib (ASP015K, JNJ-54781532)
Pelitinib (EKB-569)
Pemigatinib (INCB054828)
Perifosine (KRX-0401)
Perphenazine
Pexidartinib (PLX3397)
Pexmetinib (ARRY-614)
PF 429242
PF 4800567
PF-00562271 Besylate
PF-04217903
PF-04691502
PF-04965842
PF-06273340
PF-06409577
PF-06447475
PF-06651600
PF-06700841
PF-3758309
PF-431396
PF-4708671
PF-477736
PF-4989216
PF-543
PF-562271
PF-562271 HCl
PF-573228
PF-6260933
PF-670462
PFK15
PFK158
PH-797804
PHA-665752
PHA-680632
PHA-767491
PHA-793887
Phellodendrine
Phenformin HCl
Phenoxybenzamine HCl
PHT-427
PI-103
PI-3065
Piceatannol
Picropodophyllin (PPP)
Picroside I
Pictilisib (GDC-0941)
PIK-293
PIK-294
PIK-75 HCl
PIK-93
PIK-III
Pilaralisib (XL147)
Pimasertib (AS-703026)
Pinoresinol diglucoside
Piperlongumine
Pitavastatin Calcium
PKC-theta inhibitor
PKM2 inhibitor(compound 3k)
Platycodin D
Pluripotin (SC1)
PLX-4720
PLX5622
PLX7904
PLX8394
PND-1186 (VS-4718)
Polyphyllin I
Ponatinib (AP24534)
Poziotinib (HM781-36B)
PP1
PP121
PP2
PQ 401
PQR620
Praeruptorin A
PRN1371
PRT-060318 2HCl
PRT062607 (P505-15, BIIB057) HCl
PS-1145
PS48
Psoralidin
Purvalanol A
Purvalanol B
PYR-41
Pyridoxine
Pyruvic acid
PZ-2891
Quercetin
Quercetin Dihydrate
Quercitrin
Quizartinib (AC220)
R-10015
R-IMPP
R112
R406
R406 (free base)
R547
R788 (Fostamatinib) Disodium
RA-190
Rabusertib (LY2603618)
Radotinib
RAF265 (CHIR-265)
RAF709
Rafoxanide
Ralimetinib (LY2228820)
Rapamycin (Sirolimus)
RBC8
RCGD423
Rebastinib (DCC-2036)
Refametinib (RDEA119, Bay 86-9766)
Regorafenib (BAY 73-4506)
Regorafenib Hydrochloride
Regorafenib Monohydrate
Remibrutinib (LOU064)
RepSox
Resibufogenin
Resveratrol
Reversine
RG 13022
RG14620
Rhoifolin
Rhosin hydrochloride
Ribociclib (LEE011)
Ribociclib hydrochloride
Ribociclib succinate
Ridaforolimus (Deforolimus, MK-8669)
Rigosertib (ON-01910)
RIPA-56
Ripasudil (K-115) hydrochloride dihydrate
Ripretinib (DCC-2618)
RK 24466
RKI-1447
RN486
Ro-3306
Ro3280
RO495
RO5126766 (CH5126766)
RO9021
Rociletinib (CO-1686, AVL-301)
Roscovitine (Seliciclib,CYC202)
Rosmarinic acid
Rottlerin
Rotundic acid
RU-301
Rubimaillin
Ruboxistaurin (LY333531 HCl)
Ruxolitinib (INCB018424)
Ruxolitinib Phosphate
RXDX-106 (CEP-40783)
S-Ruxolitinib (INCB018424)
S49076
S6K-18
Saikosaponin D
Sal003
Salidroside
Salirasib
Salubrinal
Sanguinarine chloride
Sapanisertib (INK 128, MLN0128)
Sapitinib (AZD8931)
SAR-020106
SAR125844
SAR131675
Saracatinib (AZD0530)
Sauchinone
Savolitinib(AZD6094, HMPL-504)
SB 4 (Eticovo)
SB202190 (FHPI)
SB203580
SB216763
SB239063
SB415286
SB431542
SB505124
SB525334
SB590885
SBC-110736
SBC-115076
SBE 13 HCl
SBI-0206965
SBP-7455
SC-43
SC-514
SC66
SC79
Schisandrin B (Sch B)
Scopoletin
Scutellarein
Scutellarin
SD-208
SEA0400
SEL120 (SEL120-34，SEL120-34A)
SEL201
Selective JAK3 inhibitor 1
Selective PI3Kδ Inhibitor 1 (compound 7n)
Seletalisib (UCB-5857)
Selonsertib (GS-4997)
Selpercatinib (LOXO-292, ARRY-192)
Selumetinib (AZD6244)
Semaxanib (SU5416)
Senexin A
Senkyunolide I
Sennoside B
Serabelisib (INK-1117,MLN-1117,TAK-117)
Sesamol
SF1670
SF2523
SGC-GAK-1
SGI-1776 free base
SGI-7079
SGX-523
SH-4-54
Shikonin
Silmitasertib (CX-4945)
Silmitasertib sodium salt
Sitravatinib (MGCD516)
SJ000291942
Skatole
Skepinone-L
SKI II
SKI-V
SKLB 610
SKLB1002
SKLB4771 (FLT3-IN-1)
SL-327
SMI-16a
SMI-4a
SNS-032 (BMS-387032)
SNS-314
SNS-314 Mesylate
Sodium dichloroacetate (DCA)
Sodium ferulate
Sodium Houttuyfonate
Sodium L-ascorbyl-2-phosphate
Sodium Monofluorophosphate
Sodium oxamate
Sodium salicylate
Sodium Tauroursodeoxycholate (TUDC)
Solamargine
Solanesol (Nonaisoprenol)
Solcitinib
Sophocarpine
Sophocarpine Monohydrate
Sorafenib
Sorafenib Tosylate
Sotrastaurin
SP-96
SP600125
Spebrutinib (CC-292, AVL-292)
Sphingosine
SPHINX31
SR-3029
SR-4835
Src Inhibitor 1
SRPIN340
SRX3207
SSR128129E
ST 271
STAT3-IN-1
STAT5-IN-1
Stattic
Staurosporine
STF-083010
STO-609
SU11274
SU1498
SU5204
SU5205
SU5214
SU5402
SU5408
SU5614
SU6656
SU9516
Sulfatinib
SUN11602
Sunitinib
Sunitinib Malate
SZL P1-41
T0070907
T56-LIMKi
TA-02
Tacrolimus (FK506)
TAE226 (NVP-TAE226)
TAE684 (NVP-TAE684)
TAK-285
TAK-632
TAK-659
TAK-715
TAK-733
TAK-901
Takinib
Tandutinib (MLN518)
Tanespimycin (17-AAG)
Tanshinone IIA
Tanshinone IIA sulfonate (sodium)
Tanzisertib(CC-930)
TAS-120
TAS-301
TAS6417
Taselisib (GDC 0032)
Taxifolin (Dihydroquercetin)
TBB
TBHQ
TBK1/IKKε-IN-1(compound 1)
TBK1/IKKε-IN-2
TCS 359
TCS PIM-1 1
TDZD-8
Telatinib
Temsirolimus (CCI-779, NSC 683864)
Tenalisib (RP6530)
Tepotinib (EMD 1214063)
TEPP-46 (ML265, CID-44246499, NCGC00186528)
TG-89
TG003
TG100-115
TG100713
TG101209
TGX-221
TH-257
THAL-SNS-032
Thiazovivin
THZ1 2HCl
THZ2
THZ531
TIC10
TIC10 Analogue
Tideglusib
Tie2 kinase inhibitor
Timosaponin A3
Tivantinib (ARQ 197)
Tivozanib (AV-951)
Toceranib phosphate
Tofacitinib (CP-690550,Tasocitinib)
Tofacitinib (CP-690550) Citrate
Tomatidine
Tomatine
Torin 1
Torin 2
Torkinib (PP242)
Tozasertib (VX-680, MK-0457)
TP-0903
TP-3654
TP0427736 HCl
TPCA-1
TPX-0005
Tracheloside
Trametinib (GSK1120212)
Trametinib DMSO solvate
Trans-Zeatin
Trapidil
Triciribine
Trigonelline
TTP 22
TWS119
Tyrphostin 9
Tyrphostin AG 1296
Tyrphostin AG 879
Tyrphostin AG-528
U0126-EtOH
UK-371804 HCl
Ulixertinib (BVD-523, VRT752271)
ULK-101
UM-164
umbralisib (TGR-1202)
UNC2025
UNC2025 HCl
UNC2250
UNC2881
Uprosertib (GSK2141795)
URMC-099
Urolithin B
Usnic acid
Vaccarin
Vactosertib ?(TEW-7197)
Vacuolin-1
Vandetanib (ZD6474)
Varlitinib
Vatalanib (PTK787) 2HCl
VE-821
VE-822
Vemurafenib (PLX4032, RG7204)
Verbascoside
Vidarabine
Vinpocetine
Vistusertib (AZD2014)
Vitamin E
VO-Ohpic trihydrate
Volasertib (BI 6727)
Voxtalisib (SAR245409, XL765) Analogue
Voxtalisib (XL765, SAR245409)
VPS34 inhibitor 1 (Compound 19, PIK-III analogue)
VPS34-IN1
VS-5584 (SB2343)
VU6015929
VX-11e
VX-702
VX-745
VX-803 (M4344)
WAY-107407
WAY-113178
WAY-114228
WAY-114506
WAY-117443
WAY-118985
WAY-119064
WAY-215718
WAY-221060-A
WAY-225588
WAY-226683
WAY-230563
WAY-232261
WAY-235142
WAY-239320
WAY-239448
WAY-240932
WAY-248134
WAY-269040
WAY-270250
WAY-270252
WAY-270318
WAY-270329
WAY-270444
WAY-270599
WAY-270947
WAY-270966
WAY-270968
WAY-271127
WAY-271146
WAY-271147
WAY-271413
WAY-271999
WAY-272077
WAY-272130
WAY-272160
WAY-272324
WAY-272449
WAY-272589
WAY-273170
WAY-273339
WAY-277054
WAY-277364
WAY-278459-A
WAY-278534
WAY-278535
WAY-278559-A
WAY-278705
WAY-278752
WAY-296817
WAY-296818
WAY-297152
WAY-297174
WAY-297342
WAY-297629
WAY-297674
WAY-297848
WAY-298041
WAY-298129
WAY-298350
WAY-298516
WAY-298630
WAY-298668
WAY-299017
WAY-299338
WAY-299359
WAY-299369
WAY-299562
WAY-299590
WAY-299721
WAY-299819
WAY-300046
WAY-300062
WAY-300063
WAY-300385
WAY-300442
WAY-300507
WAY-300700
WAY-300744
WAY-301205
WAY-301300
WAY-301398
WAY-301464
WAY-301503
WAY-301524-A
WAY-301527
WAY-302159
WAY-302713-A
WAY-302888
WAY-303290
WAY-303292
WAY-304191
WAY-304800-A
WAY-305025
WAY-306955
WAY-310334
WAY-310410
WAY-310507
WAY-310586-A
WAY-310819
WAY-310944
WAY-311066
WAY-311474
WAY-311677
WAY-311747
WAY-311753-A
WAY-311972
WAY-312157
WAY-312187
WAY-312484
WAY-312567
WAY-312602
WAY-312858
WAY-313013
WAY-313201
WAY-313218
WAY-313318
WAY-320008
WAY-320049
WAY-320080
WAY-320081
WAY-320426
WAY-320461
WAY-320509
WAY-320706
WAY-320774
WAY-320951
WAY-321002
WAY-321341
WAY-321364
WAY-321366
WAY-321582-A
WAY-321873
WAY-321961
WAY-322243
WAY-322454
WAY-322475
WAY-322545
WAY-322940
WAY-323534
WAY-323878-A
WAY-323879
WAY-324418
WAY-324420
WAY-324709
WAY-325065
WAY-325185
WAY-325484
WAY-325485
WAY-325487
WAY-325490
WAY-326250
WAY-326542
WAY-326578
WAY-326890
WAY-326891
WAY-326892
WAY-326893
WAY-326894
WAY-327480
WAY-328158
WAY-329340
WAY-329341
WAY-329356
WAY-329410
WAY-329412
WAY-329423
WAY-329424
WAY-329592
WAY-329594
WAY-329598
WAY-329599
WAY-329603
WAY-329607
WAY-329685
WAY-329686
WAY-329689
WAY-330162
WAY-332616
WAY-332647
WAY-332656
WAY-333175
WAY-333184
WAY-333434
WAY-333491
WAY-333875
WAY-333878
WAY-333883
WAY-333908
WAY-333939
WAY-333945
WAY-336715
WAY-337530
WAY-337532
WAY-337647
WAY-339696
WAY-340245
WAY-340935
WAY-344977
WAY-345438
WAY-346658
WAY-346940
WAY-347243
WAY-347626
WAY-347806
WAY-348144
WAY-349290
WAY-349807
WAY-349858
WAY-350471
WAY-350732
WAY-351429
WAY-351783
WAY-351812
WAY-352098
WAY-352563
WAY-352753
WAY-352835
WAY-353591
WAY-353890
WAY-354189
WAY-354831
WAY-354890
WAY-354896
WAY-355772
WAY-357919
WAY-358024
WAY-358667-A
WAY-358981
WAY-359594
WAY-380153
WAY-380496
WAY-381332
WAY-381785
WAY-382818
WAY-383270
WAY-383487
WAY-384934
WAY-388756
WAY-388796
WAY-388798
WAY-600
WAY-600632
WAY-600704
WAY-600868
WAY-601017
WAY-601035
WAY-601258
WAY-601323
WAY-602219
WAY-602746
WAY-603264
WAY-603359
WAY-603392
WAY-603610
WAY-603814
WAY-604116
WAY-606344
WAY-606954
WAY-606956
WAY-606957
WAY-606958
WAY-607324
WAY-607500
WAY-607738
WAY-607777
WAY-612453
WAY-612622
WAY-612698
WAY-612763
WAY-613473
WAY-613982
WAY-613991
WAY-614915
WAY-615029
WAY-615145
WAY-616312
WAY-616584
WAY-616763
WAY-619275
WAY-619999
WAY-620099
WAY-620147
WAY-621129
WAY-621555
WAY-621640
WAY-621856
WAY-624687
WAY-624704
WAY-625135
WAY-625530
WAY-625741
WAY-626116
WAY-626309
WAY-628644
WAY-630308
WAY-630363
WAY-630998
WAY-631127
WAY-631545
WAY-632021
WAY-632323
WAY-632613
WAY-632896
WAY-632963
WAY-633334
WAY-633877
WAY-634704
WAY-634931
WAY-634964
WAY-635109
WAY-635114
WAY-635319
WAY-635764
WAY-635767
WAY-636900
WAY-636982
WAY-637081
WAY-637493
WAY-637845
WAY-638641
WAY-638796
WAY-639405
WAY-639932
WAY-641918
WAY-641966
WAY-642424
WAY-642481
WAY-643018
WAY-643632-A
WAY-643895
WAY-644841
WAY-646458
WAY-647361
WAY-647636
WAY-647729
WAY-647766
WAY-647802
WAY-648936
WAY-649123
WAY-650313
WAY-650334
WAY-650886
WAY-651445
WAY-652435
WAY-652509
WAY-652641
WAY-652848
WAY-653005
WAY-655860
WAY-655978
WAY-656283
WAY-656935
WAY-657460
WAY-658341
WAY-658513
WAY-660114
WAY-660222
WAY-660667
WAY-661516
WAY-662864
WAY-663387
WDR5-0103
Wedelolactone
WH-4-023
WHI-P154
WHI-P180
WHI-P258
WHI-P97
WL-300778
WNK-IN-11
WNK463
Wogonin
WP1066
WS3
WS6
WYE-125132 (WYE-132)
WYE-163716-A
WYE-175765
WYE-175829
WYE-175837
WYE-175840
WYE-176092
WYE-354
WZ3146
WZ4002
WZ4003
WZ8040
X-376
X-82 (Vorolanib)
XL019
XL147 analogue
XL228
XL388
XL413 (BMS-863233)
XMD16-5
XMD8-87
XMD8-92
Y-27632
Y-27632 2HCl
Y-39983 HCl
Y15
Y16
YKL 06-061
YKL-05-099
YM201636
YU238259
Zanubrutinib (BGB-3111)
ZCL278
ZD-4190
ZINC00881524 (ROCK inhibitor)
ZIP
ZM 306416
ZM 323881 HCl
ZM 336372
ZM 39923 HCl
ZM 447439
Zotarolimus(ABT-578)
ZSTK474
ZT-12-037-01
